# Transcriptomic signatures of ageing vary in solitary and social forms of an orchid bee

**DOI:** 10.1101/2020.07.30.228304

**Authors:** Alice C. Séguret, Eckart Stolle, Fernando A. Fleites-Ayil, José Javier G. Quezada-Euán, Klaus Hartfelder, Karen Meusemann, Mark Harrison, Antonella Soro, Robert J. Paxton

**Author notes:** Correspondence: A. C. Séguret (,), Robert J. Paxton.

## Abstract

Eusocial insect queens are remarkable in their ability to maximise both fecundity and longevity, thus escaping the typical trade-off between these two traits. In species exhibiting complex eusocial behaviour, several mechanisms have been proposed to underlie the remoulding of the trade-off, such as reshaping of the juvenile hormone pathway, or caste-specific susceptibility to oxidative stress. However, it remains a challenge to disentangle the molecular mechanisms underlying the remoulding of the trade-off in eusocial insects from caste-specific physiological attributes that have subsequently arisen due to their different life histories. Socially plastic species such as the orchid bee *Euglossa viridissima* represent excellent models to address the role of sociality *per se* in longevity as they allow direct comparisons of solitary and social individuals within a common genetic background. We present data on gene expression and juvenile hormone levels from young and old bees, from both solitary and social nests. We found 940 genes to be differentially expressed with age in solitary females, *versus* only 14 genes in social dominant females, and seven genes in subordinate females. We performed a weighted gene co-expression network analysis to further highlight candidate genes related to ageing in this species. Primary “ageing gene” candidates were related to protein synthesis, gene expression, immunity and venom production. Remarkably, juvenile hormone titres did not vary with age or social status. These results represent an important step in understanding the proximate mechanisms underlying the remodeling of the fecundity/longevity trade-off that accompanies the evolutionary transition from solitary life to eusociality.

**Significance statement:** The remarkably long lifespan of the queens of eusocial insects despite their high reproductive output suggests that they are not subject to the widespread trade-off between fecundity and longevity that governs solitary animal life histories, yet surprisingly little is known of the molecular mechanisms underpinning their longevity. Using a socially plastic bee in which some individuals of a population are social whilst others are solitary, we identified hundreds of candidate genes and related gene networks that are involved in the remoulding of the fecundity/longevity tradeoff. As well as identifying candidate ageing genes, our data suggest that even in incipient stages of sociality there is a marked reprogramming of ageing; long live the queen.
