## Supplemental File S13 for "Transcriptomic signatures of ageing vary in solitary and social forms of an orchid bee"

### Sheet: Tab summary
File S13. WGCNA results
"Hub genes", i.e. genes with intramodular connectivity (kWithin) > 0.75
Each tab shows the hub genes from all modules significantly correlated with:
tab name	description
age	age (4 modules)
solitary	solitary phenotype (10 modules)
dominant	dominant phenotype (13 modules)
subordinate	subordinate phenotype (3 modules)
Tabs list the output from WGCNA:
kWithin	intramodular connectivity, i.e. connectivity of the gene to other genes within the same module
kTotal	total connectivity, i.e. connectivity of the gene to all other genes in the whole network

### Sheet: age
module_colour	geneID	kWithin	kTotal
black	FUN_016435	1	76.6586
black	FUN_013621	0.915979	66.2699
black	FUN_000506	0.871024	64.8208
black	FUN_020917	0.867802	86.6893
black	FUN_002658	0.862505	70.6041
black	FUN_016449	0.837347	59.7066
black	FUN_019454	0.817851	57.5717
black	FUN_014532	0.817038	58.5337
black	FUN_017609	0.815148	66.7509
black	FUN_016281	0.798154	60.3347
black	FUN_011504	0.787879	72.2941
black	FUN_004864	0.77809	64.0256
black	FUN_009450	0.775563	57.8757
black	FUN_000854	0.758143	54.9621
black	FUN_010497	0.756388	73.7488
black	FUN_003047	0.751008	52.5206
lightgreen	FUN_017161	1	9.39661
lightgreen	FUN_016723	0.945299	9.64611
lightgreen	FUN_021097	0.913561	8.57422
lightgreen	FUN_017173	0.858083	8.00773
lightgreen	FUN_011540	0.828801	10.0062
lightgreen	FUN_019872	0.821667	8.59647
lightsteelblue1	FUN_009926	1	9.83135
lightsteelblue1	FUN_007574	0.966756	12.3737
lightsteelblue1	FUN_016749	0.958475	11.4144
lightsteelblue1	FUN_014959	0.936632	11.0243
lightsteelblue1	FUN_009424	0.878194	10.586
lightsteelblue1	FUN_014178	0.848452	9.91634
lightsteelblue1	Edil_08786	0.82267	8.71695
lightsteelblue1	FUN_000042	0.795509	8.60189
lightsteelblue1	FUN_021262	0.760561	8.30545
mediumpurple3	FUN_012473	1	9.96914
mediumpurple3	FUN_024031	0.978951	13.7683
mediumpurple3	FUN_020575	0.894691	8.36094
mediumpurple3	FUN_023992	0.868788	7.89838

### Sheet: solitary
module_colour	geneID	kWithin	kTotal
bisque4	FUN_002051	1	7.64073
bisque4	FUN_000750	0.735193	4.75967
darkgrey	FUN_007413	1	36.2962
darkgrey	FUN_014377	0.93241	30.8264
darkgrey	FUN_015791	0.919001	18.2425
darkgrey	FUN_007410	0.815086	19.5519
darkgrey	FUN_006177	0.812915	23.7204
darkgrey	FUN_015313	0.759121	20.0864
darkgrey	FUN_015788	0.710179	22.7203
darkslateblue	FUN_003865	1	2.66565
darkslateblue	FUN_003864	0.903662	2.40809
darkslateblue	FUN_003863	0.849898	2.26604
grey	Edil_08067	1	2.60669
grey	FUN_017724	0.906066	2.36968
grey	FUN_022328	0.847266	2.19754
grey	FUN_021373	0.823229	2.14038
grey	FUN_010114	0.815714	2.15425
grey	FUN_010116	0.815714	2.15425
grey	FUN_023902	0.815714	2.15425
grey	FUN_020389	0.772917	2.07117
grey	FUN_020388	0.764059	2.03122
grey	FUN_021400	0.750624	1.96753
lightyellow	FUN_009751	1	41.8442
lightyellow	FUN_013403	0.949987	21.2553
lightyellow	FUN_002070	0.866598	24.9301
lightyellow	FUN_018128	0.793305	34.2448
lightyellow	FUN_010347	0.774082	19.6827
lightyellow	FUN_016322	0.763983	22.559
lightyellow	Edil_03436	0.760566	22.5447
orange	FUN_024051	1	68.6843
orange	FUN_005050	0.863083	60.0933
orange	FUN_019448	0.85234	64.5154
orange	FUN_016117	0.828715	55.4401
orange	FUN_005197	0.828364	75.6216
orange	FUN_015008	0.815394	90.5877
orange	FUN_017426	0.813859	64.852
orange	FUN_001785	0.774134	51.0826
orange	FUN_004783	0.77068	80.4889
orange	FUN_014508	0.769119	57.7775
orange	FUN_007882	0.766941	64.8403
orange	FUN_001627	0.759018	53.3453
orange	FUN_005544	0.750148	72.9344
orangered4	FUN_009752	1	21.8359
orangered4	FUN_018335	0.966652	30.1593
orangered4	FUN_023687	0.966652	30.1593
orangered4	FUN_002933	0.87452	45.2238
orangered4	FUN_015392	0.874267	33.0508
orangered4	FUN_001763	0.821475	23.9207
orangered4	FUN_020536	0.718298	25.9849
plum1	FUN_017285	1	4.11078
plum1	FUN_017536	0.902665	3.67281
plum1	FUN_018303	0.818229	3.31297
plum1	FUN_019038	0.818229	3.31297
plum1	FUN_015107	0.800901	3.31641
plum1	FUN_015106	0.768711	3.25834
plum1	Edil_10763	0.767202	3.21118
skyblue3	FUN_013050	1	36.2321
skyblue3	FUN_000227	0.958846	29.6422
skyblue3	FUN_009928	0.869162	45
skyblue3	FUN_014671	0.772111	21.9939
skyblue3	FUN_020289	0.762613	52.2057
skyblue3	FUN_009818	0.754204	19.5387
skyblue3	FUN_012754	0.753737	39.1088
yellow	FUN_021104	1	135.929
yellow	FUN_005396	0.958649	137.646
yellow	FUN_000501	0.958373	129.171
yellow	FUN_009537	0.957297	133.273
yellow	FUN_009785	0.956774	135.942
yellow	FUN_013144	0.945177	129.959
yellow	FUN_003057	0.937545	127.612
yellow	FUN_004354	0.934906	133.158
yellow	FUN_000967	0.932881	125.259
yellow	FUN_010538	0.916696	127.652
yellow	FUN_013514	0.916158	132.06
yellow	FUN_004820	0.914973	123.042
yellow	FUN_019787	0.888137	127.019
yellow	FUN_018100	0.88597	122.419
yellow	FUN_014186	0.880156	123.739
yellow	FUN_015482	0.86873	118.422
yellow	FUN_005856	0.860234	120.079
yellow	FUN_019725	0.849028	116.736
yellow	FUN_016687	0.846035	120.402
yellow	FUN_006992	0.844842	116.571
yellow	FUN_003559	0.83196	120.404
yellow	FUN_007920	0.81648	111.302
yellow	FUN_016007	0.803271	118.949
yellow	Edil_09749	0.79441	111.184
yellow	FUN_017815	0.79343	110.314
yellow	FUN_023954	0.789821	111.231
yellow	FUN_000226	0.787825	105.174
yellow	FUN_023455	0.783942	118.131
yellow	FUN_009789	0.782708	105.742
yellow	FUN_005104	0.780838	105.726
yellow	FUN_015667	0.768107	117.787
yellow	FUN_004142	0.767291	104.867
yellow	FUN_002990	0.767036	104.387
yellow	FUN_000076	0.766479	108.21
yellow	FUN_020383	0.762521	119.109
yellow	FUN_007670	0.760181	110.301
yellow	FUN_007083	0.754205	101.913
yellow	FUN_006653	0.752327	112.425

### Sheet: dominant
module_colour	geneID	kWithin	kTotal
darkgrey	FUN_007413	1	36.2962
darkgrey	FUN_014377	0.93241	30.8264
darkgrey	FUN_015791	0.919001	18.2425
darkgrey	FUN_007410	0.815086	19.5519
darkgrey	FUN_006177	0.812915	23.7204
darkgrey	FUN_015313	0.759121	20.0864
darkolivegreen	FUN_011338	1	10.2439
darkolivegreen	FUN_011337	0.941579	12.4626
darkolivegreen	FUN_000507	0.910743	11.1914
darkolivegreen	FUN_000510	0.899381	13.5328
darkolivegreen	FUN_003029	0.772753	13.2888
darkolivegreen	FUN_019024	0.761104	7.56904
darkolivegreen	FUN_014517	0.755938	16.3947
darkorange2	FUN_007173	1	1.86251
darkorange2	FUN_001510	0.933736	2.02968
darkorange2	FUN_021908	0.876672	1.5087
darkorange2	FUN_019673	0.817004	2.19456
darkorange2	FUN_005717	0.789945	1.41568
darkorange2	FUN_012592	0.764352	1.43105
grey	Edil_08067	1	2.60669
grey	FUN_017724	0.906066	2.36968
grey	FUN_022328	0.847266	2.19754
grey	FUN_021373	0.823229	2.14038
grey	FUN_010114	0.815714	2.15425
grey	FUN_010116	0.815714	2.15425
grey	FUN_023902	0.815714	2.15425
grey	FUN_020389	0.772917	2.07117
grey	FUN_020388	0.764059	2.03122
grey	FUN_021400	0.750624	1.96753
lightgreen	FUN_017161	1	9.39661
lightgreen	FUN_016723	0.945299	9.64611
lightgreen	FUN_021097	0.913561	8.57422
lightgreen	FUN_017173	0.858083	8.00773
lightgreen	FUN_011540	0.828801	10.0062
lightgreen	FUN_019872	0.821667	8.59647
lightsteelblue1	FUN_009926	1	9.83135
lightsteelblue1	FUN_007574	0.966756	12.3737
lightsteelblue1	FUN_016749	0.958475	11.4144
lightsteelblue1	FUN_014959	0.936632	11.0243
lightsteelblue1	FUN_009424	0.878194	10.586
lightsteelblue1	FUN_014178	0.848452	9.91634
lightsteelblue1	Edil_08786	0.82267	8.71695
lightsteelblue1	FUN_000042	0.795509	8.60189
lightsteelblue1	FUN_021262	0.760561	8.30545
lightyellow	FUN_009751	1	41.8442
lightyellow	FUN_013403	0.949987	21.2553
lightyellow	FUN_002070	0.866598	24.9301
lightyellow	FUN_018128	0.793305	34.2448
lightyellow	FUN_010347	0.774082	19.6827
lightyellow	FUN_016322	0.763983	22.559
lightyellow	Edil_03436	0.760566	22.5447
orange	FUN_024051	1	68.6843
orange	FUN_005050	0.863083	60.0933
orange	FUN_019448	0.85234	64.5154
orange	FUN_016117	0.828715	55.4401
orange	FUN_005197	0.828364	75.6216
orange	FUN_015008	0.815394	90.5877
orange	FUN_017426	0.813859	64.852
orange	FUN_001785	0.774134	51.0826
orange	FUN_004783	0.77068	80.4889
orange	FUN_014508	0.769119	57.7775
orange	FUN_007882	0.766941	64.8403
orange	FUN_001627	0.759018	53.3453
orange	FUN_005544	0.750148	72.9344
orangered4	FUN_009752	1	21.8359
orangered4	FUN_018335	0.966652	30.1593
orangered4	FUN_023687	0.966652	30.1593
orangered4	FUN_002933	0.87452	45.2238
orangered4	FUN_015392	0.874267	33.0508
orangered4	FUN_001763	0.821475	23.9207
plum1	FUN_017285	1	4.11078
plum1	FUN_017536	0.902665	3.67281
plum1	FUN_018303	0.818229	3.31297
plum1	FUN_019038	0.818229	3.31297
plum1	FUN_015107	0.800901	3.31641
plum1	FUN_015106	0.768711	3.25834
plum1	Edil_10763	0.767202	3.21118
plum2	FUN_007757	1	20.2654
plum2	FUN_015993	0.952615	16.7101
plum2	FUN_012785	0.952094	27.2484
plum2	FUN_002880	0.845132	11.3071
plum2	FUN_017189	0.841174	22.2438
plum2	FUN_020616	0.768355	9.2114
plum2	FUN_012089	0.756681	6.78139
violet	FUN_007517	1	7.3034
violet	FUN_012944	0.99687	13.3771
violet	FUN_011074	0.853971	8.90197
violet	FUN_022820	0.810567	6.20249
violet	FUN_001715	0.808116	8.19124
violet	FUN_023724	0.784263	7.63946
violet	FUN_009416	0.765283	9.50341
violet	FUN_009370	0.754369	10.3915
yellow	FUN_021104	1	135.929
yellow	FUN_005396	0.958649	137.646
yellow	FUN_000501	0.958373	129.171
yellow	FUN_009537	0.957297	133.273
yellow	FUN_009785	0.956774	135.942
yellow	FUN_013144	0.945177	129.959
yellow	FUN_003057	0.937545	127.612
yellow	FUN_004354	0.934906	133.158
yellow	FUN_000967	0.932881	125.259
yellow	FUN_010538	0.916696	127.652
yellow	FUN_013514	0.916158	132.06
yellow	FUN_004820	0.914973	123.042
yellow	FUN_019787	0.888137	127.019
yellow	FUN_018100	0.88597	122.419
yellow	FUN_014186	0.880156	123.739
yellow	FUN_015482	0.86873	118.422
yellow	FUN_005856	0.860234	120.079
yellow	FUN_019725	0.849028	116.736
yellow	FUN_016687	0.846035	120.402
yellow	FUN_006992	0.844842	116.571
yellow	FUN_003559	0.83196	120.404
yellow	FUN_007920	0.81648	111.302
yellow	FUN_016007	0.803271	118.949
yellow	Edil_09749	0.79441	111.184
yellow	FUN_017815	0.79343	110.314
yellow	FUN_023954	0.789821	111.231
yellow	FUN_000226	0.787825	105.174
yellow	FUN_023455	0.783942	118.131
yellow	FUN_009789	0.782708	105.742
yellow	FUN_005104	0.780838	105.726
yellow	FUN_015667	0.768107	117.787
yellow	FUN_004142	0.767291	104.867
yellow	FUN_002990	0.767036	104.387
yellow	FUN_000076	0.766479	108.21
yellow	FUN_020383	0.762521	119.109
yellow	FUN_007670	0.760181	110.301
yellow	FUN_007083	0.754205	101.913
yellow	FUN_006653	0.752327	112.425

### Sheet: subordinate
module_colour	geneID	kWithin	kTotal
lightgreen	FUN_017161	1	9.39661
lightgreen	FUN_016723	0.945299	9.64611
lightgreen	FUN_021097	0.913561	8.57422
lightgreen	FUN_017173	0.858083	8.00773
lightgreen	FUN_011540	0.828801	10.0062
lightgreen	FUN_019872	0.821667	8.59647
lightsteelblue1	FUN_009926	1	9.83135
lightsteelblue1	FUN_007574	0.966756	12.3737
lightsteelblue1	FUN_016749	0.958475	11.4144
lightsteelblue1	FUN_014959	0.936632	11.0243
lightsteelblue1	FUN_009424	0.878194	10.586
lightsteelblue1	FUN_014178	0.848452	9.91634
lightsteelblue1	Edil_08786	0.82267	8.71695
lightsteelblue1	FUN_000042	0.795509	8.60189
lightsteelblue1	FUN_021262	0.760561	8.30545
violet	FUN_007517	1	7.3034
violet	FUN_012944	0.99687	13.3771
violet	FUN_011074	0.853971	8.90197
violet	FUN_022820	0.810567	6.20249
violet	FUN_001715	0.808116	8.19124
violet	FUN_023724	0.784263	7.63946
violet	FUN_009416	0.765283	9.50341
violet	FUN_009370	0.754369	10.3915
